# Near completely reversing the γ- to β-globin switch by enhancer release, retargeting and reinforcing

**DOI:** 10.64898/2026.01.30.702713

**Authors:** Nanyu Wang, Ke Yang, Xuemin Xie, Shenshen Cui, Xiaoya Pei, Xiang Zhao, Delong Hao, Yuyan Jia, Gaohui Yang, Rongrong Liu, Ping Chen, Wenji Dong, Yue Huang, Xiang Lv, Zhuqin Zhang, Depei Liu

## Abstract

The γ- to β-globin switch is intricately regulated during human ontogeny, and this process is manipulated for therapeutic approaches to treat β-hemoglobinopathies by activating γ-globin expression. Several genetic strategies to reactivate HbF have partially reversed the γ- to β-globin switch and ameliorated the clinical symptoms of β-hemoglobinopathies. However, whether the γ- to β-globin switch can be completely reversed remains unknown. Completely reversing the γ- to β-globin switch requires a thorough redirection of the locus control region (LCR) from interacting with the β-globin gene (*HBB*) to interacting with the γ-globin gene (*HBG*). Here, we found that disrupting the KLF1-mediated *HBB*-LCR interaction by mutating the CACCC motif in *HBB* leads to the release of the LCR and its retargeting to other β-like globin genes. Moreover, simultaneously disrupting the KLF1-mediated *HBB*-LCR interaction and the epigenetic repression of *HBG* by combined editing of the CACCC motif in *HBB* and the TGACCA motif in *HBG* reinforces the *HBG*-LCR interaction, resulting in almost exclusive γ-globin expression while nearly absent β-globin expression, achieving near complete reversal of the γ- to β-globin switch. This finding demonstrates the comprehensive regulation of the γ- to β-globin switch by gene competition and gene silencing mechanisms. This finding also suggests that silenced genes can be fully activated through the redirection of enhancer-promoter contacts and that the specificity of enhancer-promoter contact within chromosomal domains is achieved through the transcription factor clusters binding to enhancers and promoters. Combined editing of the CACCC&TGACCA motifs also offer a more optimal therapeutic strategy for β-hemoglobinopathies.
