## Supplementary information, Table S1 for "Near completely reversing the γ- to β-globin switch by enhancer release, retargeting and reinforcing"

### Sheet: SupplementaryTable 5
Supplementary Table 5. Genotype of HUDEP2 clones
	HBG1	HBG2	HBB
WT	GGCTATTGGTCAAGGCAAGGCTGGCC	GGCTATTGGTCAAGGCAAGGCTGGCC	TTAGACCTCACCCTGTGGAGCCACACCCTAGGGTTGGCCAAT
PM	GGCTATTGGTCAAGGCAAGGCTGGCC	GGCTATTGGTCAAGGCAAGGCTGGCC	TTAGACCTCACCCTGTGGAGCCACAC - - a- - -GGT
	GGCTATTGGTCAAGGCAAGGCTGGCC	GGCTATTGGTCAAGGCAAGGCTGGCC	TTAGACCTCACCCTGTGGAGCCACACC - TAGGGT
DM	GGCTATTGGTCAAGGCAAGGCTGGCC	GGCTATTGGTCAAGGCAAGGCTGGCC	TTAGACCTCACC - TGTGGAGCCACACCCTAGGGT
	GGCTATTGGTCAAGGCAAGGCTGGCC	GGCTATTGGTCAAGGCAAGGCTGGCC	TTAGACCTG - - - - - - TGGAGCCACACCCTAGGGT
GM-Clone5	GGCTAT - - - - CAAGGCAAGGCTGGCC	GGCTAT - - - - CAAGGCAAGGCTGGCC	TTAGACCTCACCCTGTGGAGCCACACCCTAGGGTTGGCCAAT
	GGCTAT - - - - CAAGGCAAGGCTGGCC	GGC - - - - - - - - - - - - - -AAGGCTGGCC	TTAGACCTCACCCTGTGGAGCCACACCCTAGGGTTGGCCAAT
GM-Clone7	GGC - - - - - - - - - - - - - -AAGGCTGGCC	GGC - - - - - - - - - - - - - -AAGGCTGGCC	TTAGACCTCACCCTGTGGAGCCACACCCTAGGGTTGGCCAAT
	GGC - - - - - - - - - - - - - -AAGGCTGGCC	GGC - - - - - - - - - - - - - -AAGGCTGGCC	TTAGACCTCACCCTGTGGAGCCACACCCTAGGGTTGGCCAAT
GM-Clone11	GGCTATTGG - - - - - - - - - - - - - - - -CC	GGC - - - - - - - - - - - - - -AAGGCTGGCC	TTAGACCTCACCCTGTGGAGCCACACCCTAGGGTTGGCCAAT
	GGCTATTGG - - - - - - - - - - - - - - - -CC	GGC - - - - - - - - - - - - - -AAGGCTGGCC	TTAGACCTCACCCTGTGGAGCCACACCCTAGGGTTGGCCAAT
GM-Clone13	GGC - - - - - - - - - - - - - -AAGGCTGGCC	GGC - - - - - - - - - - - - - -AAGGCTGGCC	TTAGACCTCACCCTGTGGAGCCACACCCTAGGGTTGGCCAAT
	GGC - - - - - - - - - - - - - -AAGGCTGGCC	GGC - - - - - - - - - - - - - -AAGGCTGGCC	TTAGACCTCACCCTGTGGAGCCACACCCTAGGGTTGGCCAAT
GM-Clone14	GGCTATT - - -CAAGGCAAGGCTGGCC	GGCTATT - - -CAAGGCAAGGCTGGCC	TTAGACCTCACCCTGTGGAGCCACACCCTAGGGTTGGCCAAT
	GGCTATT - - -CAAGGCAAGGCTGGCC	GGC - - - - - - - - - - - - - -AAGGCTGGCC	TTAGACCTCACCCTGTGGAGCCACACCCTAGGGTTGGCCAAT
GM-Clone32	GGCTATTG – TCAAGGCAAGGCTGGCC	GGCTATT - - -CAAGGCAAGGCTGGCC	TTAGACCTCACCCTGTGGAGCCACACCCTAGGGTTGGCCAAT
	GGCTATTG – TCAAGGCAAGGCTGGCC	GGCTATTGGTtCAAGGCAAGGCTGGCC	TTAGACCTCACCCTGTGGAGCCACACCCTAGGGTTGGCCAAT
GM-Clone38	GGC - - - - - - - - - - - - - -AAGGCTGGCC	GGC - - - - - - - - - - - - - -AAGGCTGGCC	TTAGACCTCACCCTGTGGAGCCACACCCTAGGGTTGGCCAAT
	GGC - - - - - - - - - - - - - -AAGGCTGGCC	GGCTATT - - TCAAGGCAAGGCTGGCC	TTAGACCTCACCCTGTGGAGCCACACCCTAGGGTTGGCCAAT
GM-Clone41	GGCTATTG - TCAAGGCAAGGCTGGCC	GGCTATTG - TCAAGGCAAGGCTGGCC	TTAGACCTCACCCTGTGGAGCCACACCCTAGGGTTGGCCAAT
	GGCTATTG - TCAAGGCAAGGCTGGCC	GGCTA - - - - - - - - - - - - - - GGCTGGCC	TTAGACCTCACCCTGTGGAGCCACACCCTAGGGTTGGCCAAT
GM-Clone43	GGCTATT - - TCAAGGCAAGGCTGGCC	GGCTATT - - - CAAGGCAAGGCTGGCC	TTAGACCTCACCCTGTGGAGCCACACCCTAGGGTTGGCCAAT
	GGCTATT - - - CAAGGCAAGGCTGGCC	GGCTATT - a – CAAGGCAAGGCTGGCC	TTAGACCTCACCCTGTGGAGCCACACCCTAGGGTTGGCCAAT
GM-Clone44	GGC - - - - - - - - - - - - - -AAGGCTGGCC	GGCTATT - - - CAAGGCAAGGCTGGCC	TTAGACCTCACCCTGTGGAGCCACACCCTAGGGTTGGCCAAT
	GGC - - - - - - - - - - - - - -AAGGCTGGCC	GGCTATT - - - CAAGGCAAGGCTGGCC	TTAGACCTCACCCTGTGGAGCCACACCCTAGGGTTGGCCAAT
GM-Clone50	GGCTATTGG - - - - - - - - - - - - - - - - CC	GGCTATTG – TCAAGGCAAGGCTGGCC	TTAGACCTCACCCTGTGGAGCCACACCCTAGGGTTGGCCAAT
	GGCTATTGG - - - - - - - - - - - - - - - - CC	GGC - - - - - - - - - - - - - -AAGGCTGGCC	TTAGACCTCACCCTGTGGAGCCACACCCTAGGGTTGGCCAAT
GM-Clone53	GGC - - - - - - - - - - - - - -AAGGCTGGCC	GGC - - - - - - - - - - - - - -AAGGCTGGCC	TTAGACCTCACCCTGTGGAGCCACACCCTAGGGTTGGCCAAT
	GGC - - - - - - - - - - - - - -AAGGCTGGCC	- - - - - - - - - - -CAAGGCAAGGCTGGCC	TTAGACCTCACCCTGTGGAGCCACACCCTAGGGTTGGCCAAT
GM-Clone54	GGCTATTGGcaaggctattgTCAAGGCAAGGCTGGCC	GGCTATTGG a TCAAGGCAAGGCTGGCC	TTAGACCTCACCCTGTGGAGCCACACCCTAGGGTTGGCCAAT
	GGC - - - - - - - - - - - - - -AAGGCTGGCC	GGCTATTG – TCAAGGCAAGGCTGGCC	TTAGACCTCACCCTGTGGAGCCACACCCTAGGGTTGGCCAAT
GM-Clone57	GGC - - - - - - - - - - - - - -AAGGCTGGCC	GGCTATTGGT - - - - - - - - - - - - - - - - -	TTAGACCTCACCCTGTGGAGCCACACCCTAGGGTTGGCCAAT
	GGC - - - - - - - - - - - - - -AAGGCTGGCC	GGCTATTGGT - - - - - - - - - - - - - - - - -	TTAGACCTCACCCTGTGGAGCCACACCCTAGGGTTGGCCAAT
PG-Clone2	GGCTATT - - -CAAGGCAAGGCTGGCC	GGCTATT - - -CAAGGCAAGGCTGGCC	TTAGACCTCACCCTGTGGAGCCA - - - - - AGGGTTGGCCAAT
	GGCTATT - - -CAAGGCAAGGCTGGCC	GGC - - - - - - - - - - - - - -AAGGCTGGCC	TTAGACCTCACCCTGTGGAGCC - - - - - - -t - - - - - - - - - - AT
PG-Clone4	GGCTATT - - -CAAGGCAAGGCTGGCC	GGCTATT - - -CAAGGCAAGGCTGGCC	TTAGACCTCAC - - - - - - - - - - - - - ACCCTAGGGTTGGCCAAT
	GGCTATT - - -CAAGGCAAGGCTGGCC	GGC - - - - - - - - - - - - - -AAGGCTGGCC	TTAGACCTCAC - - - - - - - - - - - - - ACCCTAGGGTTGGCCAAT
PG-Clone8	GGC - - - - - - - - - - - - - -AAGGCTGGCC	GGC - - - - - - - - - - - - - -AAGGCTGGCC	TTAGACCTCACCCTGTGGAGCCACACC -TAGGGTTGGCCAAT
	GGC - - - - - - - - - - - - - -AAGGCTGGCC	GGC - - - - - - - - - - - - - -AAGGCTGGCC	TTAGACCTCACC - - - - - - - - - -aca - - - CTAGGGTTGGCCAAT
PG-Clone17	GGCTATTGG - - - - - - - - - - - - - - - - CC	GGCTATTG – TCAAGGCAAGGCTGGCC	TTAGACCTCACCCTGTGGA - - - - - - - - - - - - - - - - - GCCAAT
	GGCTATTGG - - - - - - - - - - - - - - - - CC	GGC - - - - - - - - - - - - - -AAGGCTGGCC	TTAGACCTCACCCTGTGGAGCC - - - - - - TAGGGTTGGCCAAT
PG-Clone23	GGCTATTGGcaaggctattgTCAAGGCAAGGCTGGCC	GGCTATTGG a TCAAGGCAAGGCTGGCC	TTAGACCTCACCCTGT - - - - - - - - - - -CCTAGAGTTGGCCAAT
	GGC - - - - - - - - - - - - - -AAGGCTGGCC	GGCTATTG – TCAAGGCAAGGCTGGCC	TTAG - - - - - - - - - - - - - - - - - - - - - - - - - - - - - - TTGGCCAAT
PG-Clone27	GGCTATTG – TCAAGGCAAGGCTGGCC	GGCTATT - - -CAAGGCAAGGCTGGCC	TTAGACCTCACCCTGTGGAGCCACAC - - -AGGGTTGGCCAAT
	GGCTATTG – TCAAGGCAAGGCTGGCC	GGCTATTGGTtCAAGGCAAGGCTGGCC	TTAGACCTCACCCTGT - - - - - - - - - - - - -AGGGTTGGCCAAT
PG-Clone30	GGCTATTG – TCAAGGCAAGGCTGGCC	GGCTATT - - -CAAGGCAAGGCTGGCC	TTAGACCTCACCCTGTGGAGCCACACC - - - - GGTTGGCCAAT
	GGCTATTG – TCAAGGCAAGGCTGGCC	GGCTATTGGTtCAAGGCAAGGCTGGCC	TTAGACCTCACCCTGTGGAGCCAC - - - - - TAGGTTGGCCAAT
PG-Clone33	GGCTATT - - TCAAGGCAAGGCTGGCC	GGCTATT - - - CAAGGCAAGGCTGGCC	TTAGACCTCACCCTGTGGAGCCACACC -TAGGGTTGGCCAAT
	GGCTATT - - - CAAGGCAAGGCTGGCC	GGCTATT - a – CAAGGCAAGGCTGGCC	TTAGACCTCACCCTGTGGAGCCA -atctactccc-AGGGTTGGCCAAT
DG-Clone7	GGC - - - - - - - - - - - - - -AAGGCTGGCC	GGC - - - - - - - - - - - - - -AAGGCTGGCC	TTA - - - -aa- - - CCTGTGGAGCCACACCCTAGGGTTGGCCAAT
	GGC - - - - - - - - - - - - - -AAGGCTGGCC	GGC - - - - - - - - - - - - - -AAGGCTGGCC	TTAG - - - - - - - CCTGTGGAGCCACACCCTAGGGTTGGCCAAT
DG-Clone19	GGCTATT - - -CAAGGCAAGGCTGGCC	GGCTATT - - -CAAGGCAAGGCTGGCC	TTAGACCTCACC -TGTGGAGCCACACCCTAGGGTTGGCCAAT
	GGCTATT - - -CAAGGCAAGGCTGGCC	GGC - - - - - - - - - - - - - -AAGGCTGGCC	TTAG - - - - - - - CCTGTGGAGCCACACCCTAGGGTTGGCCAAT
DG-Clone25	GGC - - - - - - - - - - - - - -AAGGCTGGCC	GGC - - - - - - - - - - - - - -AAGGCTGGCC	TTAG - - - - - - - CCTGTGGAGCCACACCCTAGGGTTGGCCAAT
	GGC - - - - - - - - - - - - - -AAGGCTGGCC	GGC - - - - - - - - - - - - - -AAGGCTGGCC	TTAG - - - - - - - CCTGTGGAGCCACACCCTAGGGTTGGCCAAT
DG-Clone27	GGCTATTGG - - - - - - - - - - - - - - - - CC	GGCTATTG – TCAAGGCAAGGCTGGCC	TTAGAC - - - -ACCTGTGGAGCCACACCCTAGGGTTGGCCAAT
	GGCTATTGG - - - - - - - - - - - - - - - - CC	GGC - - - - - - - - - - - - - -AAGGCTGGCC	TTAG - - - - - - - CCTGTGGAGCCACACCCTAGGGTTGGCCAAT
DG-Clone35	GGCTATTG – TCAAGGCAAGGCTGGCC	GGCTATT - - -CAAGGCAAGGCTGGCC	TTAGACCTCA -CCTGTGGAGCCACACCCTAGGGTTGGCCAAT
	GGCTATTG – TCAAGGCAAGGCTGGCC	GGCTATTGGTtCAAGGCAAGGCTGGCC	TTAGACCTCA - -CTGTGGAGCCACACCCTAGGGTTGGCCAAT
DG-Clone41	GGCTATTGGcaaggctattgTCAAGGCAAGGCTGGCC	GGCTATTGG a TCAAGGCAAGGCTGGCC	TTAGACCTCACCtaggTGTGGAGCCACACCTAGGGTTGGCCAAT
	GGC - - - - - - - - - - - - - -AAGGCTGGCC	GGCTATTG – TCAAGGCAAGGCTGGCC	TTAGACCT - - - - - GTGGAGCCACACCCTAGGGTTGGCCAAT
